# The domed architecture of *Giardia*’s ventral disc is necessary for attachment and host pathogenesis

**DOI:** 10.1101/2023.07.02.547441

**Authors:** KD Hagen, C Nosala, NA Hilton, A Müller, D Holthaus, M Laue, C Klotz, A Aebisher, SC Dawson

## Abstract

After ingestion of dormant cysts, the widespread protozoan parasite *Giardia lamblia* colonizes the host gastrointestinal tract via direct and reversible attachment using a novel microtubule organelle, the ventral disc. Extracellular attachment to the host allows the parasite to resist peristaltic flow, facilitates colonization and is proposed to cause damage to the microvilli of host enterocytes as well as disrupt host barrier integrity. The 9 µm in diameter ventral disc is defined by a highly complex architecture of unique protein complexes scaffolded onto a spiral microtubule (MT) array of one hundred parallel, uniformly spaced MT polymers that bend approximately one and a quarter turns to form a domed structure. To investigate the role of disc-mediated attachment in causing epithelial cell damage, we used a new approach to rapidly create a stable quadruple knockout of *Giardia* of an essential ventral disc protein, MBP, using a new method of CRISPR-mediated gene disruption with multiple positive selectable markers. MBP quadruple KO mutant discs lack the characteristic domed architecture and possess a flattened “crescent” or horseshoe-shaped conformation that lacks the overlapping region, with severe defects in the microribbon-crossbridge (MR-CB) complex structure. MBP KO mutants are also unable to resist fluid flow required for attachment to inert surfaces. Importantly, MBP KO mutants have 100% penetrance off positive selection, which is essential for quantification of *in vivo* impacts of disc and attachment mutants with host cells. Using a new gastrointestinal organoid model of pathogenesis, we found that MBP KO infections had a significantly reduced ability to cause the barrier breakdown characteristic of wild-type infections. Overall, this work provides direct evidence of the role of MBP in creating the domed disc, as well as the first direct evidence that parasite attachment is necessary for host pathology, specifically epithelial barrier breakdown.
