## Supplemental Figure 1 for "The domed architecture of *Giardia*’s ventral disc is necessary for attachment and host pathogenesis"

### Sheet: Abx Cassette Design
Pac cassette design from CRISPR expression vector Cas9g1pac and new Giardia ATTC 50803 codon optimized antibiotic cassettes for CRISPR knockout
pac has been used in Giardia since 1998. (Singer et al. 1988 doi: 10.1016/s0166-6851(97)00225-9). New antibiotic resistance cassettes designed for CRISPR knockout consist of a Giardia
codon optimized antibiotic resistance gene flanked by 200 bp of sequence located immediately upstream (promoters) or downstream (termination sequences) of ribosomal protein genes.
	gG, gamma giardin; GDH, glyceraldehyde 3-phosphate dehydrogenase; rp, ribosomal protein
	Pac, puromycin N-acetyltransferase (Streptomyces alboniger)
	Bsd, BSD, blasticidin-S deaminase (Aspergillus terreus)
	Hyg, hph, hygromycin B phosphotransferase (Klebsiella pneumoniae)
	Neo, nptII, aminoglycoside 3'-phosphotransferase II (Escherichia coli)
	Nrs, NAT, nourseothricin N-acyetyltransferase (Streptomyces noursei)
Relative expression of Giardia ribosomal proteins and comparison with selected promoters commonly used in Giardia vectors
Gene	Description	In vitro FPKM*	Notes
GL50803_15228	Ribosomal protein S15A	28512	Source of HygRgo termination sequence
GL50803_10311	Ornithine carbamoyltransferase	11794	Highly expressed Giardia metabolic gene
GL50803_3570	Ribosomal protein S28	11039	Source of HygRgo promoter
GL50803_9810	Ribosomal protein L44	8078	Source of BsdRgo promoter
GL50803_16114	Ribosomal protein L36-1	6118	Source of NeoRgo termination sequence
GL50803_19003	Ribosomal protein L24A	5562	Source of NrsRgo termination sequence
GL50803_7082	Ribosomal protein S21	5510	Source of BsdRgo termination sequence
GL50803_6687	Glyceraldehyde 3-phosphate dehydrogenase	5302	Terminator for widely used Giardia Pac and Neo antibiotic cassettes
GL50803_14091	Ribosomal protein L14	5106	Source of NrsRgo promoter
GL50803_7766	Ribosomal protein SA	4752	Source of NeoRgo promoter
GL50803_112103	Arginine deiminase	3205	Moderately expressed Giardia metabolic gene
GL50803_3331	Malate dehydrogenase	2204	Promoter for Cas9 expression in Cas9g1pac
GL50803_17230	Gamma giardin	1455	Promoter for widely used Giardia Pac and Neo antibiotic cassettes
GL50803_15046	Alpha tubulin	181	Terminator for Cas9 in Cas9g1pac
*FPKM data for cells grown in vitro in TYI-S-33 medium are from Pham et al. 2017 Transcriptomic Profiling of High-Density Giardia Foci Encysting in the Murine
Proximal Intestine Front. Cell. Infect. Microbiol., 31 May 2017 doi: 10.3389/fcimb.2017.00227
Promoter and termination sequences from Giardia ribosomal proteins (RP) are highlighted in green; the relative expression of RP genes to other Giardia genes is shown.
Antibiotic cassettes were flanked with promoters and terminators from different RP genes to minimize the potential for unwanted recombination..
The 'go' designation for antibiotic cassette indicates that they are Giardia codon-optimized.
Some RP promoters with high FPKM values were excluded because the 200 bp region immediately upstream of the RP gene encompassed the N-terminal end of another gene.
Certain promoter/terminator sequence combinations were also excluded because Twist Biosciences algorithms predicted fragment synthesis would fail.
