## Supplemental Figure 2 for "The domed architecture of *Giardia*’s ventral disc is necessary for attachment and host pathogenesis"

### Sheet: Abx Sensiviity
Sensitivity of wild type Giardia ATCC 50803 (WBC6) to antibiotics and antibiotic resistance after introduction of plasmids containing Giardia codon optimized antibiotic resistance cassettes
For antibiotic sensitivity testing, standard 12 ml culture tubes were inoculated with 500,000 trophozoites and incubated for 72 hours at 37C. Confluence of the tubes was assessed at ~24 hour intervals.
For resistance testing, antibiotic resistance cassettes were cloned into the GFP tagging vector pcGFP1Fpac, replacing GFP. AbxRpac vectors were electroporated into WBC6 and selected with puromycin (10 and 50 ug/ul).
	Puromycin selection was maintained on strains containing AbxRgopac resistance vectors and antibiotic sensivity testing was carried out as for wild type WBC6.
Neomycin
Blasticidin
Hygromycin
