## Supplemental Table 1 for "The domed architecture of *Giardia*’s ventral disc is necessary for attachment and host pathogenesis"

### Sheet: Sheet1
GiardiaDB	annotation	MW (kDa)	PFAM	Uniprot
GL50803_103807	ankyrin repeat protein	103	ankyrin	A8B619
GL50803_17053	ankyrin repeat protein	114	ankyrin	A8BNS7
GL50803_13766	ankyrin repeat protein	93	ankyrin	A8BLN1
GL50803_112557	ankyrin repeat protein	89	ankyrin	A8B861
GL50803_7268	ankyrin repeat protein	126	ankyrin	A8B3N5
GL50803_9515	ankyrin repeat protein	150	ankyrin	none
GL50803_14859	ankyrin repeat protein	103	ankyrin	A8B5K6
GL50803_17551	ankyrin repeat protein	119	ankyrin	A8BPT2
GL50803_5188	ankyrin repeat protein	57	ankyrin	A8B595
GL50803_12139	ankyrin repeat protein	76	ankyrin	A8B9H1
GL50803_13590	ankyrin repeat protein	72	ankyrin	A8BVA6
GL50803_40016	ankyrin repeat protein	72	ankyrin	A8BMJ4
GL50803_137684	ankyrin repeat protein	146	ankyrin	none
GL50803_16843	ankyrin repeat protein	138	ankyrin	A8BTM3
GL50803_17097	ankyrin repeat protein	163	ankyrin	none
GL50803_17096	ankyrin repeat protein	85	ankyrin	A8BPH5
GL50803_14872	ankyrin repeat protein	137	ankyrin	none
GL50803_23492	ankyrin repeat protein	82	ankyrin	A8B7T2
GL50803_10219	ankyrin repeat protein	159	ankyrin	A8B7W2
GL50803_14681	ankyrin repeat protein	56	ankyrin	A8BH45
GL50803_3760	ankyrin repeat protein	51	ankyrin	E2RTW0
GL50803_14800	ankyrin repeat protein	44	ankyrin	A8BCG5
GL50803_8850	ankyrin repeat protein	83	ankyrin	A8BNM6
GL50803_7414	ankyrin repeat protein	41	ankyrin	A8BXB8
GL50803_15576	ankyrin repeat protein	82	ankyrin	A8BFQ5
GL50803_24194	ankyrin repeat protein	86	ankyrin	A8BQR2
GL50803_103810	ankyrin repeat protein	206	ankyrin	none
GL50803_11683	alpha3-giardin	33	annexin	8B7M0
GL50803_15101	alpha17-giardin	34	annexin	n.a.
GL50803_7797	alpha5-giardin	33	annexin	n.a.
GL50803_7796	alpha2-giardin	34	annexin	n.a.
GL50803_5010	Ser/Thr Phos PP2A	38	calcineurin-like phosphoesterase	n.a.
GL50803_5374	tubulin-specific chaperone B	26	CAP-GLY	A8BJT5
GL50803_16263	conserved hypothetical protein	12	DIP13	A8BS67
GL50803_41512	DUF1126 domain	74	DUF1126	A8BSY0
GL50803_5568	DUF866 domain protein	17	DUF866	A8BGP0
GL50803_3256	epsin	134	ENTH	A8BIK9
GL50803_15410	Ser/Thr protein kinase	32	kinase	A8BH21
GL50803_5358	aurora kinase	34	kinase
GL50803_17563	ERK1 kinase	42	kinase	E2RTU0
GL50803_102455	GiKIN6a	131	kinesin-6	A8B4I9
GL50803_16424	Mlf1P domain protein	30	Mlf1IP	E2RTV5
GL50803_4977	Nek kinase GK282	42	NEK	A8BN67
GL50803_4912	Nek kinase GK265	33	NEK	A8BLM8
GL50803_24321	Nek kinase GK261	32	NEK	n.a.
GL50803_5489	Nek kinase GK271	61	NEK	n.a.
GL50803_11554	Nek kinase GK249	32	NEK	n.a.
GL50803_16279	Nek kinase GK256	75	NEK	n.a.
GL50803_10893	Nek kinase GK193	35	NEK	n.a.
GL50803_92498	Nek kinase GK270	99	NEK	A8BVL0
GL50803_16272	Nek kinase GK187	136	NEK; ankyrin	A8BGH6
GL50803_13981	Nek kinase GK185	123	NEK; ankyrin	A8BW28
GL50803_17231	Nek kinase GK186	111	NEK; ankyrin	A8BLD9
GL50803_11775	Nek kinase GK301	178	NEK; ankyrin	n.a.
GL50803_3957	Nek kinase GK212	82	NEK; ankyrin	n.a.
GL50803_5883	hypothetical protein	63	none	A8BKV3
GL50803_16343	median body protein	101	none	A8BER9
GL50803_17230	gamma giardin	36	none	E2RTN7
GL50803_8726	hypothetical protein	106	none	A8BUF3
GL50803_4239	hypothetical protein	11	none	A8BVK6
GL50803_15918	hypothetical protein	25	none	A8BST0
GL50803_10524	hypothetical protein	27	none	A8B9N7
GL50803_24537	hypothetical protein	59	none	A8BML6
GL50803_86815	hypothetical protein	134	none	A8B4V3
GL50803_3934	hypothetical protein	65	none	A8B7W2
GL50803_17412	hypothetical protein	80	none	A8B8S3
GL50803_6709	hypothetical protein	58	none	A8BBM1
GL50803_16935	hypothetical protein	94	none	A8B2K1
GL50803_7520	hypothetical protein	54	none	A8BL06
GL50803_101326	hypothetical protein	35	none	A8BWK6
GL50803_15499	hypothetical protein	49	none	A8B8S8
GL50803_10232	hypothetical protein	74	none	A8BUQ3
GL50803_13651	hypothetical protein	76	none	A8BKT1
GL50803_4852	hypothetical protein	49	none	A8BTN1
GL50803_2556	hypothetical protein	10	none	A8B4N0
GL50803_10181	hypothetical protein	83	none	A8BKB6
GL50803_6171	hypothetical protein	17	none	A8BRN9
GL50803_6751	hypothetical protein	113	none	A8B371
GL50803_33866	hypothetical protein	76	none	A8BZD5
GL50803_16342	hypothetical protein	182	none	none
GL50803_17090	SAM domain protein	20	SAM	E2RU75
GL50803_4410	SALP-1	28	SF assemblin	E2RUA1
GL50803_4812	beta giardin	31	SF-assemblin	E2RTU7
GL50803_86676	delta-giardin	34	SF-assemblin	A8BEZ6
GL50803_9148	SHIPPO repeat family protein	22	SHIPPO-repeat	A8B9X5
GL50803_103164	SHIPPO repeat family protein	44	SHIPPO-repeat	A8BQT9
GL50803_15218	WD-40 repeat protein	87	WD40	A8B754
